# A microbiota-dependent fitness locus promotes intraspecies competition and cell envelope resilience in gut bacterium *Phocaeicola vulgatus*

**DOI:** 10.64898/2026.11.24.768882

**Authors:** Yelizaveta Rassadkina, Jayanth Jawahar, Amina Bradley, Rachel L. Neve, Per N. Malkus, Erica J. Washington, Elizabeth A. Shank, Jessica R. McCann, John F. Rawls

## Abstract

A central question in gut microbial ecology is how dominant bacterial species establish and occupy their niches amid inter- and intraspecies competition. *Phocaeicola vulgatus* (*Pvu*) is a Gram-negative anaerobe and prevalent member of the human gut microbiome that can integrate into established gut communities without antibiotic pretreatment, yet mechanisms underlying this competitive success remain poorly understood. Using *in vivo* transposon insertion sequencing, we identified a three-gene locus that promotes *Pvu* intraspecies fitness in the presence of a complex microbiota but is dispensable in germ-free hosts. The locus encodes a predicted HU/IHF superfamily histone-like DNA-binding protein (DifH), a hypothetical lipid-binding protein (DifS), and a FadL-like outer-membrane transporter (DifT). *In vitro* genetic and transcriptomic analyses implicated these genes in cell envelope resilience. Chromatin immunoprecipitation sequencing revealed that DifH binds a specific repetitive DNA motif at its own locus and a limited set of additional loci involved in metabolism, envelope biogenesis, and cellular defense. Together, these findings identify a previously unrecognized fitness locus that promotes cell envelope resilience, enables intraspecies competition, and supports *Pvu* persistence within complex gut microbial communities. More broadly, these results uncover mechanisms by which this dominant gut commensal secures its niche and suggests avenues to therapeutically modulate gut microbiota composition.
