## Supplementary Table S2 for "A microbiota-dependent fitness locus promotes intraspecies competition and cell envelope resilience in gut bacterium *Phocaeicola vulgatus*"

### Sheet: Library prep
1-Linear PCR	BioSamA (HPLC purified)	5' Bio-TEG-CAAGCAGAAGACGGCATACGAAGACC 3'	homology to Tn
2-Amplification	TruP7-PCR_5	5' CAAGCAGAAGACGGCATACGAGATAGACCGGGGACTTATCATCCAACCTGT 3'	GAT bubble between homology to BioSamA + inverted repeat; to genreate full P7 sequence (note: i7 and read2 sequence absent)
2-Amplification	TruP5-PCR_3	5' AATGATACGGCGACCACCGAGATCTACACACACTCTTTCCCTACACGACGCTCTTCCGATCT 3'	generates full P5 primer in overhang, also comletes read1 sequencing primer; homology to adapter for priming PCR

### Sheet: Mouse barcodes
Barcode	Sample	Sample name	Full Seq Forward	Full Seq Reverse
AAACAC	GF4-D7	GF4-D7_S1_L002_R1_001.fastq.gz	TTCCCTACACGACGCTCTTCCGATCTAAACACNN	GTGTTTAGATCGGAAGAGCGTCGTGTAGGGAA
TGAAGG	GF3-D7	GF3-D7_S2_L002_R1_001.fastq.gz	TTCCCTACACGACGCTCTTCCGATCTTGAAGGNN	CCTTCAAGATCGGAAGAGCGTCGTGTAGGGAA
AACATA	4Fec-Wk3	4Fec-Wk3_S3_L002_R1_001.fastq.gz	TTCCCTACACGACGCTCTTCCGATCTAACATANN	TATGTTAGATCGGAAGAGCGTCGTGTAGGGAA
CGCGTC	3Fec-Wk3	3Fec-Wk3_S4_L002_R1_001.fastq.gz	TTCCCTACACGACGCTCTTCCGATCTCGCGTCNN	GACGCGAGATCGGAAGAGCGTCGTGTAGGGAA
GATACA	4Fec-Wk4	4Fec-Wk4_S5_L002_R1_001.fastq.gz	TTCCCTACACGACGCTCTTCCGATCTGATACANN	TGTATCAGATCGGAAGAGCGTCGTGTAGGGAA
GGTGTG	3Fec-Wk4	3Fec-Wk4_S6_L002_R1_001.fastq.gz	TTCCCTACACGACGCTCTTCCGATCTGGTGTGNN	CACACCAGATCGGAAGAGCGTCGTGTAGGGAA
TAAGAA	4Cec2	4Cec2_S7_L002_R1_001.fastq.gz	TTCCCTACACGACGCTCTTCCGATCTTAAGAANN	TTCTTAAGATCGGAAGAGCGTCGTGTAGGGAA
AGCGAG	3Cec1	3Cec1_S8_L002_R1_001.fastq.gz	TTCCCTACACGACGCTCTTCCGATCTAGCGAGNN	CTCGCTAGATCGGAAGAGCGTCGTGTAGGGAA
CGGTTA	Input1	Input1_S9_L002_R1_001.fastq.gz	TTCCCTACACGACGCTCTTCCGATCTCGGTTANN	TAACCGAGATCGGAAGAGCGTCGTGTAGGGAA
AGCTTT	Input2	Input2_S10_L002_R1_001.fastq.gz	TTCCCTACACGACGCTCTTCCGATCTAGCTTTNN	AAAGCTAGATCGGAAGAGCGTCGTGTAGGGAA
TGGTCT	68R-D7	68R-D7_S11_L002_R1_001.fastq.gz	TTCCCTACACGACGCTCTTCCGATCTTGGTCTNN	AGACCAAGATCGGAAGAGCGTCGTGTAGGGAA
ACCGGC	68RCec1	68RCec1_S17_L002_R1_001.fastq.gz	TTCCCTACACGACGCTCTTCCGATCTACCGGCNN	GCCGGTAGATCGGAAGAGCGTCGTGTAGGGAA
TTACTG	69Cec	69Cec_S18_L002_R1_001.fastq.gz	TTCCCTACACGACGCTCTTCCGATCTTTACTGNN	CAGTAAAGATCGGAAGAGCGTCGTGTAGGGAA
GGAACT	9Cec	9Cec_S19_L002_R1_001.fastq.gz	TTCCCTACACGACGCTCTTCCGATCTGGAACTNN	AGTTCCAGATCGGAAGAGCGTCGTGTAGGGAA
GTTATT	10Cec	10Cec_S20_L002_R1_001.fastq.gz	TTCCCTACACGACGCTCTTCCGATCTGTTATTNN	AATAACAGATCGGAAGAGCGTCGTGTAGGGAA
AAAAGT	9D7	9D7_S21_L002_R1_001.fastq.gz	TTCCCTACACGACGCTCTTCCGATCTAAAAGTNN	ACTTTTAGATCGGAAGAGCGTCGTGTAGGGAA
AAGGGA	69D7	69D7_S22_L002_R1_001.fastq.gz	TTCCCTACACGACGCTCTTCCGATCTAAGGGANN	TCCCTTAGATCGGAAGAGCGTCGTGTAGGGAA
AAGTAT	10D7	10D7_S23_L002_R1_001.fastq.gz	TTCCCTACACGACGCTCTTCCGATCTAAGTATNN	ATACTTAGATCGGAAGAGCGTCGTGTAGGGAA
ACATCT	68NCec1	68NCec1_S24_L002_R1_001.fastq.gz	TTCCCTACACGACGCTCTTCCGATCTACATCTNN	AGATGTAGATCGGAAGAGCGTCGTGTAGGGAA

### Sheet: Arrayed barcodes
Barcode	Sample	Full seq forward	Full seq reverse
AAACAC	Pool1	TTCCCTACACGACGCTCTTCCGATCTAAACACNN	GTGTTTAGATCGGAAGAGCGTCGTGTAGGGAA
TGAAGG	Pool2	TTCCCTACACGACGCTCTTCCGATCTTGAAGGNN	CCTTCAAGATCGGAAGAGCGTCGTGTAGGGAA
AACATA	Pool3	TTCCCTACACGACGCTCTTCCGATCTAACATANN	TATGTTAGATCGGAAGAGCGTCGTGTAGGGAA
CGCGTC	Pool4	TTCCCTACACGACGCTCTTCCGATCTCGCGTCNN	GACGCGAGATCGGAAGAGCGTCGTGTAGGGAA
GATACA	Pool5	TTCCCTACACGACGCTCTTCCGATCTGATACANN	TGTATCAGATCGGAAGAGCGTCGTGTAGGGAA
GGTGTG	Pool6	TTCCCTACACGACGCTCTTCCGATCTGGTGTGNN	CACACCAGATCGGAAGAGCGTCGTGTAGGGAA
TAAGAA	Pool7	TTCCCTACACGACGCTCTTCCGATCTTAAGAANN	TTCTTAAGATCGGAAGAGCGTCGTGTAGGGAA
AGCGAG	Pool8	TTCCCTACACGACGCTCTTCCGATCTAGCGAGNN	CTCGCTAGATCGGAAGAGCGTCGTGTAGGGAA
CGGTTA	Pool9	TTCCCTACACGACGCTCTTCCGATCTCGGTTANN	TAACCGAGATCGGAAGAGCGTCGTGTAGGGAA
AGCTTT	Pool10	TTCCCTACACGACGCTCTTCCGATCTAGCTTTNN	AAAGCTAGATCGGAAGAGCGTCGTGTAGGGAA
TGGTCT	Pool11	TTCCCTACACGACGCTCTTCCGATCTTGGTCTNN	AGACCAAGATCGGAAGAGCGTCGTGTAGGGAA
TATCCC	Pool12	TTCCCTACACGACGCTCTTCCGATCTTATCCCNN	GGGATAAGATCGGAAGAGCGTCGTGTAGGGAA
TGTCGT	Pool13	TTCCCTACACGACGCTCTTCCGATCTTGTCGTNN	ACGACAAGATCGGAAGAGCGTCGTGTAGGGAA
CCCCAC	Pool14	TTCCCTACACGACGCTCTTCCGATCTCCCCACNN	GTGGGGAGATCGGAAGAGCGTCGTGTAGGGAA
ATACGA	Pool15	TTCCCTACACGACGCTCTTCCGATCTATACGANN	TCGTATAGATCGGAAGAGCGTCGTGTAGGGAA
CCCTTG	Pool16	TTCCCTACACGACGCTCTTCCGATCTCCCTTGNN	CAAGGGAGATCGGAAGAGCGTCGTGTAGGGAA
ACCGGC	Pool17	TTCCCTACACGACGCTCTTCCGATCTACCGGCNN	GCCGGTAGATCGGAAGAGCGTCGTGTAGGGAA
TTACTG	Pool18	TTCCCTACACGACGCTCTTCCGATCTTTACTGNN	CAGTAAAGATCGGAAGAGCGTCGTGTAGGGAA
GGAACT	Pool19	TTCCCTACACGACGCTCTTCCGATCTGGAACTNN	AGTTCCAGATCGGAAGAGCGTCGTGTAGGGAA
GTTATT	Pool20	TTCCCTACACGACGCTCTTCCGATCTGTTATTNN	AATAACAGATCGGAAGAGCGTCGTGTAGGGAA
AAAAGT	Pool21	TTCCCTACACGACGCTCTTCCGATCTAAAAGTNN	ACTTTTAGATCGGAAGAGCGTCGTGTAGGGAA
AAGGGA	Pool22	TTCCCTACACGACGCTCTTCCGATCTAAGGGANN	TCCCTTAGATCGGAAGAGCGTCGTGTAGGGAA
AAGTAT	Pool23	TTCCCTACACGACGCTCTTCCGATCTAAGTATNN	ATACTTAGATCGGAAGAGCGTCGTGTAGGGAA
ACATCT	Pool24	TTCCCTACACGACGCTCTTCCGATCTACATCTNN	AGATGTAGATCGGAAGAGCGTCGTGTAGGGAA
