## Supplementary Table S8 for "A microbiota-dependent fitness locus promotes intraspecies competition and cell envelope resilience in gut bacterium *Phocaeicola vulgatus*"

### Sheet: Primers
Bacteria/Strain	Primer	Sequence	Description	Coefficient for qPCR only
All bacteria	357F	CTCCTACGGGAGGCAGCAG	forward PCR and qPCR primer for 16S	1.96
	CD[R]	CTTGTGCGGGCCCCCGTCAATTC	reverse PCR and qPCR primer for 16S
Pvu	Bvu1F	GAGTCGCGGACTGCATTATACG	forward PCR and qPCR primer for all Pvu strains	1.936
	Bvu1R	CACACCCTCTTGGTGGATTCTG	reverse PCR and qPCR primer for all Pvu strains
WT (RT-PCR)	A FOR	GACTTCTTGTGTGGCAGTGG	forward primer for 2204
	A REV	AGCAGGGCATATATCGGAAC	reverse primer for 2204
	B FOR	TGCCGTCTTTTTCTTTTTCC	forward primer for junction between 2206 and 2204
	B REV	GTATACGGGCACGGAGCTG	reverse primer for junction between 2206 and 2204
	C FOR	GTGCATCTGGACGGCATC	forward primer for 2206
	C REV	CCCACATTTTTCAGCTTTCC	reverse primer for 2206
	D FOR	TGTGAACGGACGTTCTTCTG	forward primer for junction between 2207 and 2206
	D REV	CTGCGTAAACGGTAGTCGTG	reverse primer for junction between 2207 and 2206
	E FOR	TTCAGTTGGGGATGGAGTTC	forward primer for 2207
	E REV	GAAGATCCGTTACGTGTTGC	reverse primer for 2207
	F FOR	TATTCCCGTAGCAGCAGTCC	forward primer for junction between 2208 and 2207
	F REV	CACCACCCATACCAACAAATC	reverse primer for junction between 2208 and 2207
	G FOR	GCTTATGAAAAACCCTATATCCAG	forward primer for 2208
	G REV	TGGAAAATGCAGCCGAAG	reverse primer for 2208
	H FOR	ACGTTTGGTCTTGGATACCG	forward primer for junction between 2209 and 2208
	H REV	GCATACATACGATTATCGGAAAAG	reverse primer for junction between 2209 and 2208
	I FOR	CCGGGAAGCTTTTCGTAATC	forward primer for 2209
	I REV	ATATTTTCGGCGGACACAAG	reverse primer for 2209
	J FOR	CCCAAAACCTCTGAGCAACAAG	forward primer for beginning of Pvu2206
	J REV	GGAAGAAGAAGTTCCACTACTACGG	reverse primer for end of Pvu2207
	K FOR	CGCCATTTACACCGCTTG	forward primer for end of Pvu2206
	K REV	CAACGCTTTGTGACATTGCC	reverse primer for start of Pvu2207
	L FOR	CCCAAAACCTCTGAGCAACAAG	forward primer for beginning of Pvu2206
	L REV	GCACCGACTGTCAGCAAGAGC	reverse primer for end of Pvu2208
	M FOR	CGCCATTTACACCGCTTG	forward primer for end of Pvu2206
	M REV	TATTATCCAACGCCCCTCCC	reverse primer for start of Pvu2208
	N FOR	TTCAGTTGGGGATGGAGTTC	forward primer for start of Pvu2207
	N REV	TGGAAAATGCAGCCGAAG	reverse primer for end of Pvu2208
Pvu777::Tn	Tn777_qPCR_F	AAGCCCCTCTTTACGACA	forward qPCR primer	1.99
	Tn777_qPCR_R	ACAGTGGTGGTGAAGGATGT	reverse qPCR primer
Pvu∆776	776_UHF_fwd	TAAGATTAGCATTATGAGTGTGGTGGTGAAGGATGTGAAAG	forward primer to generate UHF
	776_UHF_rev	AGAAGCGGGCTTTATTTTTCATACATCAATTCTATTAAATACAACAG	reverse primer to generate UHF
	776_DHF_fwd	GAAAAATAAAGCCCGCTTCTAAGAATTTATTGTG	forward primer to generate DHF
	776_DHF_rev	TTCCTGCAGCCCGGGGGATCAGTGCGACACCCACCAAC	reverse primer to generate DHF
	776KO_qPCR_F	AGCTGAAGGATGTGGATGGT	forward qPCR primers goes over where 776 was deleted	2.07
	776KO_qPCR_R	ATGATCCGCGTTTCCATTCC	reverse qPCR primers goes over where 776 was deleted
Pvu∆777	pLGB13_fwd	ATCAAGCTTATCGATACCGT	forward primer to linearizing pLGB13 plasmid
	pLGB13_rev	ATCGAATTCCTGCAGCCCGG	reverse primer to linearizing pLGB13 plasmid
	UHF_777_fwd	CCGGGCTGCAGGAATTCGATGCGAGTGTCTATGTGTGC	forward primer to generate UHF
	UHF_777_rev	ATCTGGTACGAACGGACTTCAACTATTTTATCTATTTC	reverse primer to generate UHF
	DHF_777_fwd	GAAGTCCGTTCGTACCAGATAAGTAGCAGATTAAACCAGAC	forward primer to generate DHF
	DHF_777_rev	ACGGTATCGATAAGCTTGATGCACCTACTGCCACCGCA	reverse primer to generate DHF
	777KO_qPCR_F	GTTTTCCGTGTGTGTGCAGA	forward qPCR primers goes over where 777 was deleted	2.04
	777KO_qPCR_R	ATTCCCCAGCAACTTTTCCG	reverse qPCR primers goes over where 777 was deleted
Pvu∆778	778_UHF_fwd	TAAGATTAGCATTATGAGTGCTACCAGATGGGGCAGTAAAG	forward primer to generate UHF
	778_UHF_rev	ATTCATTCACTAGTATTGCCATACTGTTCTTTTTTTATTG	reverse primer to generate UHF
	778_DHF_fwd	GGCAATACTAGTGAATGAATGATTTAAAGTGAGAGAAG	forward primer to generate DHF
	778_DHF_rev	TTCCTGCAGCCCGGGGGATCTCTTCCGGCATGTATCCC	reverse primer to generate DHF
	WTx778_F	CGTCCCAATCTGGTGAGC	forward qPCR primer for recognizing 778 (WT)	1.94
	WTx778_R	GGCGGTAAACAATCCCCTT	reverse qPCR primer recognizing 778 (WT)
Pvu∆776-777	UHF (776)_fwd	CCGGGCTGCAGGAATTCGATCTATATCTCGCCTAACCTC	forward primer to generate UHF
	UHF (776)_rev	TACGAGTATGTAAGAATTTATTGTGAGTCTAATATAATTAAC	reverse primer to generate UHF
	DHF (777)_fwd	TAAATTCTTACATACTCGTACCTGTTTTATTTG	forward primer to generate DHF
	DHF (777)_rev	ACGGTATCGATAAGCTTGATTATGGCAATACTATTTGATTGG	reverse primer to generate DHF
	p777-6KO_testF	AATGGGAAAGTAAGCACGGC	forward primer to validate the UHF and DHF have been ligated to pLGB13
	p777-6KO_testR	GAGAGCCCAACTGCATGATG	reverse primer to validate the UHF and DHF have been ligated to pLGB14
	KO76-77F	GGTTATGGCTTTTAGTGAGGG	forward primer that goes across scar where 776 & 777 were deleted
	KO76-77R	GCAGGATTCAACTTCTGGAA	reverse primer that goes across scar where 776 & 777 were deleted
	qPCR_KO76-77F	GCACTAGAAAAAGTAGATAGAATAACA	forward qPCR primer	2.03
	qPCR_KO76-77R	CGGAACCGTTCGTGTATATG	reverse qPCR primer
Pvu778-HA	778_UHF_fwd	CCGGGCTGCAGGAATTCGATTTTTATGTACCTCCCATGG	forward primer to generate UHF
	778_UHF_rev	CTTGCTTCTCTCACTTTAAATTAAGCGTAATCTGGAACATCGTATGGGTATTCATTCACAACATAATACCC	reverse primer to generate UHF
	777_DHF_fwd	TTTAAAGTGAGAGAAGCAAG	forward primer to generate DHF
	777_DHF_rev	ACGGTATCGATAAGCTTGATGATAGTACCAGCTATTGTAG	reverse primer to generate DHF
	778-HA_F	TCCCAAAACCTCTGAGCAAC	forward primer for full 778 gene with HA tag at end
	778-HA_R	AAGCGTAATCTGGAACATCGTA	reverse primer for full 778 gene with HA tag at end
	778-HA_F_qpCR	CGCCATTTACACCGCTTG	forward PCR and qPCR primer for end of 778 that goes across HA tag	2.08
	778-HA_R_qpCR	GCGTAATCTGGAACATCGTAT	reverse PCR and qPCR primer for end of 778 that goes across HA tag
Pvu777-FLAG	pNBU2blaermGB_fwd	ATCAAGCTTATCGATACCG	forward primer to generate pNBU2 backbone
	pNBU2blaermGB_rev	ATCGAATTCCTGCAGCCC	reverse primer to generate pNBU2 backbone
	rpoD_ATG_fwd	CCGGGCTGCAGGAATTCGATATCCTGATCTGGAAGAAG	forward primer for the rpoD_ATG promoter from pSAM
	rpoD_ATG_rev	TAACGGACTTCATATGTTAAAAACAGATTTGGAG	reverse primer for the rpoD_ATG promoter from pSAM
	Bvu_777_ORF_fwd	TTAACATATGAAGTCCGTTACTAAAATAGGGAAATCC	forward primer to create Pvu777 with FLAG-tag at end
	Bvu_777_ORF_rev	ACGGTATCGATAAGCTTGATTTACTTGTCATCGTCGTCCTTGTAGTCTCTGGTACGCGATCTGCC	reverse primer to create Pvu777 with FLAG-tag at end
	777FLAG FOR	GGTGTGCTTGCCTTATTGG	forward primer that recognizs the Pvu777 that has the FLAG-tag attached to the end of it
	777FLAG REV	CTTGTCATCGTCGTCCTTGTAG	reverse primer that recognizs the Pvu777 that has the FLAG-tag attached to the end of it
	777F_Sm FOR	ATTCCCGTAGCAGCAGTCC	forward primer for RT-PCR
	777F_Sm REV	CTTGTCATCGTCGTCCTTGTAG	reverse primer for RT-PCR
